# Evolution of iGluR ligand specificity, polyamine regulation, and ion selectivity inferred from a placozoan Epsilon receptor

**DOI:** 10.1101/2024.06.25.600656

**Authors:** Anhadvir Singh, Boris S. Zhorov, Luis A. Yanez-Guerra, Alessandra Aleotti, C. Defne Yanartas, Yunqi Song, Adriano Senatore

## Abstract

Epsilon ionotropic glutamate receptors (iGluRs) belong to a recently described sub-family of metazoan receptors that is distinct from the AMPA, Kainate, Delta, and Phi (*i.e.*, AKDF) sub-family, the NMDA sub-family, and the Lambda subfamily. Here, we sought to better understand the evolutionary and functional properties of Epsilon receptors by focusing on homologues from the basal invertebrate *Trichoplax adhaerens* (phylum Placozoa). We provide an updated species-guided phylogeny of eukaryotic iGluRs, and a comprehensive phylogeny of placozoan receptors uncovering marked diversification of Epsilon receptors within three conserved subclades, and four invariable subclades of AKDF receptors. Detailed functional characterization of the *T. adhaerens* Epsilon receptor GluE1αA revealed robust activation by glycine, alanine, serine, and valine, but not glutamate. Through combined of structural modeling and mutation experiments, we used GluE1αA to test the hypothesis that only a small set of amino acids in the ligand binding domain determine ligand selectivity. Mutation of just three amino acids converted GluE1αA selectivity to glutamate, resulted in nascent sensitivity to AMPA, and increased sensitivity to the AMPA/Kainate receptor blocker CNQX. Lastly, combined modeling and mutation experiments revealed that an atypical serine residue in the pore NQR site of GluE1αA, along with an aspartate four amino acids downstream, confers sensitivity to voltage-dependent polyamine block, while the serine alone diminishes both polyamine block and Ca^2+^ permeation compared to asparagine and glutamine residues of AMPA and Kainate receptors. Altogether, we demonstrate conserved molecular determinants for polyamine regulation between Epsilon and AKDF receptors, and evidence that natural variations in NQR residues have important implications for ion permeation and regulation by polyamines.
