## Supplementary Table 2 for "Evolution of iGluR ligand specificity, polyamine regulation, and ion selectivity inferred from a placozoan Epsilon receptor"

### Sheet: Sheet1
EVG Number	Original Name	Updated Name	Defne Code	Defne Clone names	Ensemble ID
evg106810	TGluE1	TGluE2B	C12	C12	TriadP55165
evg1324853	TGluE2A	TGluE2D	C8	8E	TriadP3218
evg1324853	TGluE2B	TGluE2D-P	C8	8D	TriadP3218	Polymorphism
evg9235	TGluE3	TGluE2C	C6	B6	TriadP32461
evg4931	TGluE5	TGluE2A	C7	C7	TriadP30609
evg1037199	TGluE9A	TGluE1B	C1	A1	TriadP18943
evg1037199	TGluE9B	TGluE1B-P	C1	B1	TriadP18943	Polymorphism
evg1416140	TGluE10	TGluE1C	C3	A3	TriadP18262
evg1356554	AKDF1	TGluAKDF1	C10	A10	TriadP19383
evg1673038	AKDF2	TGluAKDF2	C13	13E	TriadP14565
evg1036978	AKDF3	TGluAKDF4	C11	11A1	TriadP25027
evg1237846	AKDF4A	TGluAKDF3	C9	A9	TriadP25027
evg1237846	AKDF4B	TGluAKDF3	C9	C9	TriadP25027	Same as AKDF4A
XP002116224.1	TGluE6
	TGluE7				TriadG18823

### Sheet: Sheet2
Table S2. Details of placozoan iGluR protein sequences and proposed nomenclature.
							Proposed
T. adhaerens	Ensemble ID	Other IDs	Sebe Pedors	scRNA Data?	Used in Tree	Prevous name	nomenclature
	TriadG19383	evg1356554	Tadh_TriadG19383	N	evg1356554	AKDF1	AKDF1
	TriadG14565	evg1673038	Tadh_TriadG14565	Y	evg1673038	AKDF2	AKDF2
	TriadG25027	evg1036978	Tadh_TriadG25025	Y	evg1036978	AKDF3	AKDF3
	TriadG25027	evg1237846	Tadh_TriadG25027	Y	evg1237846	AKDF4	AKDF4
	TriadG3218	evg1324853	NA	N	evg1324853	GluE2	GluE1αA
	TriadG32461	evg9235	Tadh_TriadG32461	Y	evg9235	TGluE3	GluE1αB
	TriadG61396	XP_002117383.1	Tadh_TriadG61396	Y	XP_002117383.1	GluE4	GluE1αC
	TriadG55165	evg106810	Tadh_TriadG55165	Y	evg106810	GluE1	GluE1γ
	TriadG30612	XP 002116224.1	Tadh_TriadG30612	Y	XP_002116224.1	GluE6	GluE2α
	TriadP30609	evg4931	Tadh_TriadG30609	Y	evg4931	TGluE5	GluE2β
	TriadP18262	evg1416140	Tadh_TriadG18262	Y	evg1416140	TGluE10	GluE3α
	TriadG18488	N/A	Tadh_TriadG18488	N	TriadG18488	GluE8	GluE3βA
	TriadG18823	evg87016	Tadh_TriadG18823	Y	evg87016+TriadG18823	GluE7	GluE3βB
	TriadP18943	evg1037199	Tadh_TriadG18943	Y	evg1037199	GluE9	GluE3γ
	N/A	evg1807018	NA	N	evg1807018	N/A	GluE3δ
							Proposed
T. spH2	Ensemble ID	Other IDs	Sebe Pedors	scRNA Data?	Used in Tree	Prevous name	nomenclature
		TsH2_A0A369RQ89	TrH2_TrispH2_010896	Y	TsH2_A0A369RQ89	N/A	AKDF1
		TsH2_A0A369S2U4	TrH2_TrispH2_007748	Y	TsH2_A0A369S2U4	N/A	AKDF2
		TsH2_A0A369RNV1	TrH2_TrispH2_011511	Y	TsH2_A0A369RNV1	N/A	AKDF3
		TsH2_A0A369S4U1	TrH2_TrispH2_007722	Y	TsH2_A0A369S4U1	N/A	AKDF4
		TsH2_A0A369RV60	TrH2_TrispH2_009956	Y	TsH2_A0A369RV60	N/A	GluE1αB
		TsH2_A0A369RSZ7	TrH2_TrispH2_010734	Y	TsH2_A0A369RSZ7	N/A	GluE1γ
		TsH2_A0A369SKY4	TrH2_TrispH2_000862	Y	TsH2_A0A369SKY4	N/A	GluE2α
		TsH2_A0A369SKW2	TrH2_TrispH2_000861	Y	TsH2_A0A369SKW2	N/A	GluE2β
		TsH2_A0A369SJG5	TrH2_TrispH2_001055	Y	TsH2_A0A369SJG5	N/A	GluE3α
		TsH2_A0A369SI83	TrH2_TrispH2_001054	Y	TsH2_A0A369SI83	N/A	GluE3β
		TsH2_A0A369SIE5	TrH2_TrispH2_001056	Y	TsH2_A0A369SIE5	N/A	GluE3γ
		TsH2_A0A369RZR6	TrH2_TrispH2_007119	Y	TsH2_A0A369RZR6	N/A	GluE3δ
							Proposed
H. hongkongensis	Ensemble ID	Other IDs	Sebe Pedors	scRNA Data?	Used in Tree	Prevous name	nomenclature
		TR3071_c1_g1_i8_m.6854	Hhon_g01988.t1	Y	TR3071_c1_g1_i8_m.6854	N/A	AKDF1
		TR15883_c3_g1_i1_m.30362	Hhon_g02946.t1	Y	TR15883_c3_g1_i1_m.30362	N/A	AKDF2
		TR21743_c0_g2_i1_m.42230	Hhon_g02972.t1	Y	TR21743_c0_g2_i1_m.42230	N/A	AKDF3
		TR21198_c2_g1_i8_m.40896	Hhon_g02971.t1	Y	TR21198_c2_g1_i8_m.40896	N/A	AKDF4
		TR13015_c0_g2_i3_m.25087	NA	N	TR13015_c0_g2_i3_m.25087	N/A	GluE1αC
		TR30216_c5_g1_i2_m.64944	NA	N	TR30216_c5_g1_i2_m.64944	N/A	GluE1αE
		TR9210_c0_g1_i1_m.20124	NA	N	TR9210_c0_g1_i1_m.20124	N/A	GluE1β
		TR30549_c0_g1_i1_m.66150	NA	N	TR30549_c0_g1_i1_m.66150	N/A	GluE3α
		TR15638_c1_g1_i3_m.29640	NA	N	TR15638_c1_g1_i3_m.29640	N/A	GluE3β
		TR19588_c2_g2_i3_m.37163	Hhon_g04079.t1	Y	TR19588_c2_g2_i3_m.37163	N/A	GluE3γ
							Proposed
C. collaboinventa	Ensemble ID	Other IDs	Sebe Pedors	scRNA Data?	Used in Tree	Prevous name	nomenclature
		HoiH23_PlH23_003663	HoiH23_PlH23_003663	Y	HoiH23_PlH23_003663	N/A	AKDF1
		HoiH23_PlH23_010905	HoiH23_PlH23_010905	Y	HoiH23_PlH23_010905	N/A	AKDF2
		HoiH23_PlH23_011441	HoiH23_PlH23_011441	Y	HoiH23_PlH23_011441	N/A	AKDF3
		HoiH23_PlH23_007108	HoiH23_PlH23_007108	Y	HoiH23_PlH23_007108	N/A	AKDF4
		HoiH23_PlH23_006517	HoiH23_PlH23_006517	Y	HoiH23_PlH23_006517	N/A	GluE1αC
		HoiH23_PlH23_006518	HoiH23_PlH23_006518	Y	HoiH23_PlH23_006518	N/A	GluE1αD
		HoiH23_PlH23_006519	HoiH23_PlH23_006519	Y	HoiH23_PlH23_006519	N/A	GluE1αE
		HoiH23_PlH23_006516	HoiH23_PlH23_006516	Y	HoiH23_PlH23_006516	N/A	GluE1β
		HoiH23_PlH23_005700	HoiH23_PlH23_005700	Y	HoiH23_PlH23_005700	N/A	GluE2α
		HoiH23_PlH23_000801	HoiH23_PlH23_000801	Y	HoiH23_PlH23_000801	N/A	GluE3α
		HoiH23_PlH23_011585	HoiH23_PlH23_011585	Y	HoiH23_PlH23_011585	N/A	GluE3β
		HoiH23_PlH23_000803	HoiH23_PlH23_000803	Y	HoiH23_PlH23_000803	N/A	GluE3γ
