## Supplementary Table 3 for "Evolution of iGluR ligand specificity, polyamine regulation, and ion selectivity inferred from a placozoan Epsilon receptor"

### Sheet: Sheet1
Table S3a to c. MC energy minimization data for GluE1aA-amino acid ligand interactions in kcal/mol (residues numbered according to mature rat GluA2)
a. Receptor interactions with ligand						b. Energy contributions from specific receptor residues (GLY)										c. Energy contributions from specific receptor residues (GLU)
						Wildtype										Wildtype
	wt GLY	m3 GLY	wt GLU	m3 GLU		Top attractive residues					Top repulsive residues					Top attractive residues					Top repulsive residues
Ligand-receptor H-bonds	-2.66	-1.69	-2.06	-2.33		Res.	Total	Bckbn	Sdchn		Res.	Total	Bckbn	Sdchn		Res.	Total	Bckbn	Sdchn		Res.	Total	Bckbn	Sdchn
Ligand-receptor van der Waals	-10.9	-9.35	-19.12	-16.77		R485	-5.67	-0.11	-5.56		S654	0.51	-0.03	0.54		R485	-7.24	-0.1	-7.15		D705	2.08	0.34	1.74
Ligand-receptor electrostatic	-11.01	-7.31	-7.61	-8.51		D705	-2.78	0.11	-2.89		L479	0.36	0.18	0.17		K728	-0.76	0	-0.76		S480	1	0.52	0.48
Ligand-receptor desolvation	18.65	15.84	30.53	24.6		K728	-0.27	0	-0.27		E484	0.36	0	0.36		Y450	-0.51	0.06	-0.57		E656	0.97	0.08	0.89
Ligand-receptor total	-5.92	-2.51	1.74	-3.01		Y450	-0.26	-0.03	-0.23		L650	0.33	0.21	0.12		Y657	-0.4	-0.38	-0.02		N686	0.81	-0.05	0.87
						Y657	-0.2	-0.18	-0.02		G704	0.33	0.29	0.04		R692	-0.31	0	-0.31		D730	0.74	0.03	0.71
						S480	-0.17	-0.05	-0.13		G451	0.3	0.43	-0.13		G462	-0.27	-0.18	-0.08		S654	0.7	-0.44	1.14
						R754	-0.16	0	-0.16		D447	0.3	0	0.3		V649	-0.26	-0.24	-0.02		L479	0.6	0.11	0.49
						D402	-0.15	0	-0.15		E656	0.25	-0.1	0.35		K671	-0.24	0	-0.24		D402	0.58	-0.08	0.66
						K671	-0.14	0	-0.14		Q498	0.24	0	0.24		R684	-0.21	0.02	-0.23		E484	0.44	0	0.44
						K738	-0.13	0	-0.13		F732	0.23	-0.21	0.45		G704	-0.2	0.21	-0.41		D447	0.41	0	0.41
						m3 variant										m3 variant
						R485	-4.25	-0.04	-4.21		Y732	0.6	0.05	0.55		R485	-6.43	-0.05	-6.39		D705	1.4	0.05	1.36
						D705	-2.33	-0.03	-2.29		K728	0.54	0	0.54		K728	-0.98	0	-0.98		D730	0.93	0	0.93
						D730	-0.39	-0.07	-0.32		P478	0.53	0.43	0.1		G653	-0.87	-0.04	-0.83		S480	0.63	0.42	0.21
						Y450	-0.14	-0.05	-0.09		E656	0.38	0.08	0.3		T655	-0.51	-0.2	-0.31		L479	0.52	0.21	0.31
						K738	-0.13	0	-0.13		L479	0.38	0.21	0.17		G462	-0.35	-0.29	-0.06		E656	0.49	-0.03	0.52
						R684	-0.12	0	-0.12		S654	0.35	0.44	-0.09		R692	-0.24	0	-0.24		E484	0.4	0	0.4
						R443	-0.12	0	-0.12		E484	0.34	0	0.34		A403	-0.23	-0.23	0		G451	0.39	0.52	-0.13
						R692	-0.12	0	-0.12		S480	0.31	0.36	-0.05		Q498	-0.21	0	-0.21		N686	0.36	0.03	0.33
						G462	-0.11	-0.07	-0.04		D447	0.29	0	0.29		K671	-0.19	0	-0.19		D447	0.32	0	0.32
						K710	-0.11	0	-0.11		G704	0.28	0.22	0.06		V463	-0.18	-0.17	-0.01		T461	0.27	0.24	0.02
Table S3d and e. MC energy minimization data in kcal/mol for GluE1aA-spermine interactions (residues numbered according to the full length GluE1aA sequence)
d. Receptor interactions with ligand				e. Energy contributions from specific receptor residues (Spermine)
(step position 32 for wildtype and 34 for S642N)				Wildtype
	wt	S642N		Top attractive residues						Top repulsive residues
Ligand-receptor H-bonds	-2.57	-2.27		Sub.	Res.	Total	Bckbn	Sdchn		Sub.	Res.	Total	Bckbn	Sdchn
Ligand-receptor van der Waals	-18.06	-15.66		4	D646	-6.7	-0.63	-6.08		3	R647	1.86	0.32	1.54
Ligand-receptor electrostatic	-23.34	-30.32		3	D646	-3.59	-1.73	-1.86		4	R647	1.46	0	1.46
Ligand-receptor desolvation	27.59	27.93		1	D646	-2.63	-0.46	-2.17		3	T648	0.67	0.16	0.51
Ligand-receptor total	-16.38	-20.32		4	Q643	-1.73	-1.58	-0.16		2	R647	0.59	0.01	0.58
				1	Q643	-1.44	-1.6	0.16		3	G644	0.56	-0.24	0.8
				2	D646	-1.43	-0.36	-1.07		1	R647	0.51	-0.16	0.67
				1	S642	-0.78	-1.21	0.43		3	R650	0.49	0	0.49
				3	A645	-0.72	-0.81	0.09		1	R650	0.48	0	0.48
				3	D587	-0.55	0	-0.55		3	S642	0.42	-0.14	0.56
				4	E622	-0.52	0	-0.52		3	K591	0.37	0	0.37
				S642N variant
				1	D646	-2.97	-0.72	-2.25		1	R647	1.35	0.17	1.18
				2	D646	-2.58	-0.51	-2.07		2	R647	1.06	0.09	0.97
				4	D646	-2.57	-0.67	-1.9		1	R650	0.91	0	0.91
				1	N642	-2.2	-1.66	-0.54		3	R647	0.61	-0.21	0.82
				3	D646	-2.09	-0.53	-1.56		4	R647	0.37	-0.36	0.73
				3	N642	-2.07	-0.63	-1.44		4	R650	0.34	0	0.34
				4	Q643	-1.31	-1.18	-0.13		2	K591	0.33	0	0.33
				1	Q643	-1.2	-1.18	-0.02		2	R650	0.33	0	0.33
				2	N642	-1.05	-0.9	-0.15		3	R650	0.32	0	0.32
				4	N642	-1	-0.38	-0.62		1	K591	0.31	0	0.31
						-6.32
