## Supplementary Table 4 for "Evolution of iGluR ligand specificity, polyamine regulation, and ion selectivity inferred from a placozoan Epsilon receptor"

### Sheet: Sheet1
Table S4a. Average permeability ratios for variants of the T. adhaerens GluE1αA receptor under monovalent bi-ionic conditions.
		WT	SQ	SN	SR	DA	SQDA
	pNa/pNa	1.00±0.02a	1.00±0.07a	1.00±0.08a	1.00±0.02a	1.00±0.04a	1.00±0.10a
	pLi/pNa	0.80±0.02b	1.12±0.15a,***	0.85±0.04b	1.02±0.03a,***	0.98±0.03a,***	0.98±0.10a,**
	pK/pNa	1.06±0.02c	1.00±0.11a	0.99±0.10ab	0.91±0.07b,**	1.10±0.04b,*	1.14±0.09b,*
	pCs/pNa	0.94±0.02d	1.05±0.09a,*	1.02±0.09a,*	0.83±0.04c,***	0.99±0.04a,*	1.13±0.08b,**
ANOVAs	F-statistic	204.87	1.48	4.32	19.94	20.81	6.68
	p value	1e-14	0.25	0.012	1.4e-06	4.4e-07	0.0013
	a,b,c,d: p<0.05 for Tukey post hoc tests for single variants within bi-ionic conditions
	*: p<0.05 for 2-sample T-test for each variant relative to wildtype under the same bi-ionic conditions
	**: p<0.005 for 2-sample T-test for each variant relative to wildtype under the same bi-ionic conditions
	***: p<0.0005 for 2-sample T-test for each variant relative to wildtype under the same bi-ionic conditions
Table S4b. Average permeability ratios for various variants of the T. adhaerens GluE1αA receptor under monovalent-divalent cationic conditions.
		WT	SQ	SN	SR	DA	SQDA
	pCa/pNa	0.81±0.14ab	9.67±0.67a,***	3.37±0.62ab,***	1.62±0.32a,***	0.61±0.07a,**	9.50±0.41a,***
	pCa/pLi	1.01±0.28a	10.79±0.54b,***	3.38±0.23ab,***	1.90±0.27ab,***	0.59±0.05a,**	7.08±0.74b,***
	pCa/pK	0.67±0.11b	6.58±0.60c,***	3.06±0.19a,***	2.26±0.31bc,***	0.61±0.04a,**	6.33±0.47b,***
	pCa/pCs	1.14±0.10a	7.85±0.56d,***	4.11±0.81b,**	2.53±0.39c,**	0.99±0.06b,**	6.46±1.14b,***
ANOVAs	F-statistic	10.19	60.14	4.09	9.13	63.96	23.3
	p value	9.51e-05	1.43e-11	0.018	0.000328	1.2e-12	2.74e-07
	a,b,c: p<0.05 for Tukey post hoc tests for single variants within bi-ionic conditions
	**: p<0.005 for 2-sample T-test for each variant relative to wildtype under the same bi-ionic conditions
	***: p<0.0005 for 2-sample T-test for each variant relative to wildtype under the same bi-ionic conditions
