## Supplementary Table 5 for "Evolution of iGluR ligand specificity, polyamine regulation, and ion selectivity inferred from a placozoan Epsilon receptor"

### Sheet: Sheet1
primer name	primer sequence (5'-3')
Evg1324853_F1	CAGCTGATACGTGAATTTCGTGGC
Evg1324853_R1	GGCACAGAATACTGATGCATTTGTAGC
Evg1324853_F2	TATATAAGATCTGCCGCCACCATGGTAAAATCGAATTTCATATACTATT
Evg1324853_R2	TATATAGTCGACTTATAAGTACGATATCCGTATCATCTC
HGRIA2_Q607S-F	TCTCTCGGCGCCTTCATGTCCCAGGGATGTGATATTTCT
HGRIA2_Q607S-R	AGAAATATCACATCCCTGGGACATGAAGGCGCCGAGAGA
TGluE2_S642N-F	ACATTGGGATCCTTTCTGAACCAAGGGGCTGATAGAACA
TGluE2_S642N-R	TGTTCTATCAGCCCCTTGGTTCAGAAAGGATCCCAATGT
TGluE2_S642R-F	ACATTGGGATCCTTTCTGAGACAAGGGGCTGATAGAACA
TGluE2_S642R-R	TGTTCTATCAGCCCCTTGTCTCAGAAAGGATCCCAATGT
TGluE2_D646A-F	TTTCTGTCCCAAGGGGCTGCCAGAACACCAAGATCGATA
TGluE2_D646A-R	TATCGATCTTGGTGTTCTGGCAGCCCCTTGGGACAGAAA
TGluE2_SQ_DA-F	TTTCTGCAACAAGGGGCTGCCAGAACACCAAGATCGATA
TGluE2_SQ_DA-R	TATCGATCTTGGTGTTCTGGCAGCCCCTTGTTGCAGAAA
TG2D_SI-GT_F	GATATGGAGTTTTAGCGAATGGCAGCACCGAATATTTCTTCTTGAACAC
TG2D_SI-GT_R	GTGTTCAAGAAGAAATATTCGGTGCTGCCATTCGCTAAAACTCCATATC
TG2D_F-Y_F	GTTTTAAAGAAGACAGCTATGGCTTGGCGCTACCAAA
TG2D_F-Y_R	TTTGGTAGCGCCAAGCCATAGCTGTCTTCTTTAAAAC

### Sheet: Sheet2
Table S5. Primers used for cloning and mutagenesis of iGluRs, and accession numbers of cloned T. adhaerens receptors.
Cloning primers
Name	Sequence (5'-3')	Restriction Enzymes	cDNA PCR succesful?	NCBI Acc. No.
TadGluE1αA_F1	CAGCTGATACGTGAATTTCGTGGC
TadGluE1αA_R1	GGCACAGAATACTGATGCATTTGTAGC
TadGluE1αA_F2	TATATAAGATCTGCCGCCACCATGGTAAAATCGAATTTCATATACTATT	BglII
TadGluE1αA_R2	TATATAGTCGACTTATAAGTACGATATCCGTATCATCTC	SalI	Yes	PP886186
TadGluE1αB_F1	CCGGTCCATCAACTATCCTATCCATTG
TadGluE1αB_R1	CAGCTTTCTAACAGTTAGACCATTC
TadGluE1αB_F2	TATATAGTCGACGCCGCCACCATGAATCATATCATTGATTCAGGTTCG	SalI
TadGluE1αB_R2	TATATAGGATCCTTATATTGCGGTCGGTACTGG	BamHI	Yes	PP886187
TadGluE1γ_F1	CGCTGCCATTGACTGGTAGTAAG
TadGluE1γ_R1	GTTCATAATCCTACCGATGTAACAGC
TadGluE1γ_F2	TATATAGAATTCGCCGCCACCATGAAATCGCTTGTGATAGCAAAT	EcoRI
TadGluE1γ_R2	TATATAGGATCCCTACACCATGACTCCAATTTTATTAGAG	BamHI	Yes	PP886188
TadGluE2β_F1	CACTTCTTGGCAGCCGCAATACAC
TadGluE2β_R1	CCTGATTCCTTAACAATGTTGTGTCTAG
TadGluE2β_F2	TATATAGAATTCGCCGCCACCATGGCTAGGCAAAGATTAATATACCTCG	EcoRI
TadGluE2β_R2	TATATAGGATCCTCAGACTTCCACTGCCGTTTGC	BamHI	Yes	PP886189
TadGluE3α_F1	GAATTCTAGATAGTGCAAACACGACTTG
TadGluE3α_R1	CAAGGCTTCGACGGGAATCGGTG
TadGluE3α_F2	TATATAGTCGACGCCGCCACCATGATGAAACCCTTAAATTCAAGTTTTC	SalI
TadGluE3α_R2	TATATAGGATCCTTAGCACTGTATTTGAGAAGAAGCTC	BamHI	Yes	PP886190
TadGluE3βA_F1	ACAATATCACTGCTCAATCCGG
TadGluE3βA_R1	CTATTATCGGCGTACTGCAAGTATATGG
TadGluE3βA_F2	TATATAAGATCTGCCGCCACCATGCGCGATAGAATCTGGGCTATTATAG	BglII
TadGluE3βA_R2	TATATAGTCGACTTAACCGATAAGTTTAATATCACTATTTTTTTC	SalI	No	NA
TadGluE3γ_F1	CGATATATTTCTTGGCCTCGTAACAAGG
TadGluE3γ_R1	GCCAGGAATTTGCAATATGATTTTACTCC
TadGluE3γ_F2	TATATAAGATCTGCCGCCACCATGGTCAATACTCTAGTCCACCG	BglII
TadGluE3γ_R2	TATATAGTCGACTCAACATTCAATTGGAGATGCTAGC	SalI	Yes	PP886191
TadGluE3δ_F1	CCTGCCGTCCAATTTCGGTCAAG
TadGluE3δ_R1	CAAGATCGTTTTGCTGATTACAGTAGTC
TadGluE3δ_F2	TATATAGTCGACGCCGCCACCATGATGAATATTATTTCCTTGATTAAAT	SalI
TadGluE3δ_R2	TATATACCCGGGTTAAACTGGAGACGGTCGGATGATG	TspMI	No	NA
TadAKDF1_F1	GTGGATAGAATAGACATCGACATCACC
TadAKDF1_R1	GATTGGTTTTTCCTCTGCCCTTGG
TadAKDF1_F2	TATATAGTCGACGCCGCCACCATGCCAATATCCAAATTGGTTATC	SalI
TadAKDF1_R2	TATATAGGATCCTTATTCAAATAAAGCATTACCGTGG	BamHI	Yes	PP886192
TadAKDF2_F1	GCGATCTAGCTACGTGAACATTCGTAAC
TadAKDF2_R1	CCGCTTGCAAACTCTTAAATATGGTTAG
TadAKDF2_F2	TATATAAGATCTGCCGCCACCATGAGGCCGATAAGGTTCTCTATTC	BglII
TadAKDF2_R2	TATATAGTCGACCTAATCGCCGGCATCGTTGCCAAATC	SalI	Yes	PP886193
TadAKDF3_F1	CAACGTCAACGAACCTCTTCGTGGCTAC
TadAKDF3_R1	GTCTTACATCTGTTGATCTAGG
TadAKDF3_F2	TATATAGAGCTCGCCGCCACCATGAAGTACTTATACAGCAAATATTGG	SacI
TadAKDF3_R2	TATATAGGATCCTCAAATTTGTGCTTTATG	BamHI	Yes	PP886194
TadAKDF4_F1	GCATTACATATCAGGGAAATCAGATAAG
TadAKDF4_R1	CGGTAAATCATGATCATCCGTTCCC
TadAKDF4_F2	TATATAAGATCTGCCGCCACCATGAAAAAAATGAAAATTATAGGACTG	BglII
TadAKDF4_R2	TATATAGTCGACTTATTCCTTTAAATCATCAACTCG	SalI	Yes	PP886195
Mutagenesis Primers
HumGRIA2_Q607S-F	TCTCTCGGCGCCTTCATGTCCCAGGGATGTGATATTTCT
HumGRIA2_Q607S-R	AGAAATATCACATCCCTGGGACATGAAGGCGCCGAGAGA
TadGluE1αA_S642N-F	ACATTGGGATCCTTTCTGAACCAAGGGGCTGATAGAACA
TadGluE1αA_S642N-R	TGTTCTATCAGCCCCTTGGTTCAGAAAGGATCCCAATGT
TadGluE1αA_S642R-F	ACATTGGGATCCTTTCTGAGACAAGGGGCTGATAGAACA
TadGluE1αA_S642R-R	TGTTCTATCAGCCCCTTGTCTCAGAAAGGATCCCAATGT
TadGluE1αA_D646A-F	TTTCTGTCCCAAGGGGCTGCCAGAACACCAAGATCGATA
TadGluE1αA_D646A-R	TATCGATCTTGGTGTTCTGGCAGCCCCTTGGGACAGAAA
TadGluE1αA_SQ_DA-F	TTTCTGCAACAAGGGGCTGCCAGAACACCAAGATCGATA
TadGluE1αA_SQ_DA-R	TATCGATCTTGGTGTTCTGGCAGCCCCTTGTTGCAGAAA
TadGluE1αA_SI-GT_F	GATATGGAGTTTTAGCGAATGGCAGCACCGAATATTTCTTCTTGAACAC
TadGluE1αA_SI-GT_R	GTGTTCAAGAAGAAATATTCGGTGCTGCCATTCGCTAAAACTCCATATC
TadGluE1αA_F-Y_F	GTTTTAAAGAAGACAGCTATGGCTTGGCGCTACCAAA
TadGluE1αA_F-Y_R	TTTGGTAGCGCCAAGCCATAGCTGTCTTCTTTAAAAC
